## Supplementary material for "Creation of a High-Resolution, Continually Evolvable Lineage Tracer": Table1

### Sheet: Sheet1
Oligo	Sequence	Description	Additional Description
1	aaggTAGTACCGGGCCCGCTCTAGVHDBVHDBVHDBVHDBVHDBgctgtcggtacgttcgacaaC	Active Site 2 Barcode
2	aaggTAGTACCGGGCCCGCTCTAGVHDBVHDBVHDBVHDBVHDBggacgagccgatactcgacaC	Active Site 7 Barcode
3	CTAGAGCGGGCCCGGTACTA	Inverse Lenti1
4	tgccGttgtcgaacgtaccgacagc	Active Site 2 Reverse
5	tgccGtgtcgagtatcggctcgtcc	Active Site 7 Reverse
6	ACACTCTTTCCCTACACGACGCTCTTCCGATCTNNNNNNNNNNNNtagcaaactggggcacaagcga	Protospacer Screen Strand Tagging Primer 1 12nmer	SCRIBBLE Screen 1
7	GTGACTGGAGTTCAGACGTGTGCTCTTCCGATCTNNNNNNNNNNCAACCAGTATCCCGGTGCAGG	Protospacer Screen Strand Tagging Primer 2 10nmer	SCRIBBLE Screen 1
8	GTGACTGGAGTTCAGACGTGT	Partial Read2	SCRIBBLE Screen 1
9	ACACTCTTTCCCTACACGACGCTC	Partial Read1	SCRIBBLE Screen 1
10	AATGATACGGCGACCACCGAGATCTACACGAGCCTTAACACTCTTTCCCTACACGACGCTC	Read 1 Rep1	SCRIBBLE Screen 1
11	AATGATACGGCGACCACCGAGATCTACACTTATGCGAACACTCTTTCCCTACACGACGCTC	Read 1 Rep2	SCRIBBLE Screen 1
12	CAAGCAGAAGACGGCATACGAGATTAGCTGCAGTGACTGGAGTTCAGACGTGT	Read 2 Rep1	SCRIBBLE Screen 1
13	CAAGCAGAAGACGGCATACGAGATGACGTCGAGTGACTGGAGTTCAGACGTGT	Read 2 Rep2	SCRIBBLE Screen 1
14	ACACTCTTTCCCTACACGACGCTCTTCCGATCTNNNNNNNNNNNNNNTTGTGGAAAGGACGAAACACC	Protospacer Screen2 Plasmid Stand Taggin Primer F 14N
15	GTGACTGGAGTTCAGACGTGTGCTCTTCCGATCTNNNNNNNNNNNNNNGTAACTAGATAGAACCGCGTCAA	Protospacer Screen2 Plasmid Stand Taggin Primer R 14N
16	ttatatatcttgtggaaaggacgaaacacc	epegRNA_Pairwise_Screen2_F
17	TTAACGCGTAACTAGATAGAACCGCGTCAA	epegRNA_Pairwise_Screen2_R
18	TAGCAAACTGGGGCACAAGCGAACACTCTTTCCCTACACGACGCTCTTCCGATCTNNNNNNNNNNNNNNNNNNNNAAGCAGGGCTTCCTTTCCTC	BFP-Read1-HEK3_DS Strand Tag Primer (Screen2)
19	CAGGGACAGCAGAGATCCAGTTT	Outer primer 7
20	TAGCAAACTGGGGCACAAGCGA	BFP amp Primer (Screen2)
21	GTGACTGGAGTTCAGACGTGTGCTCTTCCGATCTGGTAAGTGGCCTGGGTCAATCCTTGG	Read2 "Choke up" Primer 1
22	GTGACTGGAGTTCAGACGTGTGCTCTTCCGATCTCGTTCTTGGCCTGGGTCAATCCTTGG	Read2 "Choke up" Primer 2
23	GTGACTGGAGTTCAGACGTGTGCTCTTCCGATCTATCTCCTGGCCTGGGTCAATCCTTGG	Read2 "Choke up" Primer 3
24	GTGACTGGAGTTCAGACGTGTGCTCTTCCGATCTTACCTCTGGCCTGGGTCAATCCTTGG	Read2 "Choke up" Primer 4
25	GTGACTGGAGTTCAGACGTGTGCTCTTCCGATCTCAACGTTGGCCTGGGTCAATCCTTGG	Read2 "Choke up" Primer 5
26	GTGACTGGAGTTCAGACGTGTGCTCTTCCGATCTATGGAGTGGCCTGGGTCAATCCTTGG	Read2 "Choke up" Primer 6
27	GTGACTGGAGTTCAGACGTGTGCTCTTCCGATCTTCGGTATGGCCTGGGTCAATCCTTGG	Read2 "Choke up" Primer 7
28	GTGACTGGAGTTCAGACGTGTGCTCTTCCGATCTGCAAGATGGCCTGGGTCAATCCTTGG	Read2 "Choke up" Primer 8
29	tagtaccgggcccgctctagGAGCGTAGTTCGTACGACAA	Screen_1_F	Target Site F Primer 1
30	tagtaccgggcccgctctagGCTGTCGGTACGTTCGACAA	Screen_2_F	Target Site F Primer 2
31	tagtaccgggcccgctctagGAAGCTCGTCGATACGACAA	Screen_3_F	Target Site F Primer 3
32	tagtaccgggcccgctctagGGATCCAATTCGTACGACAA	Screen_4_F	Target Site F Primer 4
33	tagtaccgggcccgctctagGCATACGATTCGTACGACAA	Screen_5_F	Target Site F Primer 5
34	tagtaccgggcccgctctagGAGATCGCTTCGTACGACAA	Screen_6_F	Target Site F Primer 6
35	tagtaccgggcccgctctagGGACGAGCCGATACTCGACA	Screen_7_F	Target Site F Primer 7
36	tagtaccgggcccgctctagGCGACCGGTACGTTCGACAA	Screen_8_F	Target Site F Primer 8
37	tagtaccgggcccgctctagGGACGCTAGATCGTACGTAA	Screen_9_F	Target Site F Primer 9
38	tagtaccgggcccgctctagGCTGTACGTACGTTCGACAA	Screen_10_F	Target Site F Primer 10
39	tagtaccgggcccgctctagGGGATCGCTACGTTCGACAA	Screen_11_F	Target Site F Primer 11
40	tagtaccgggcccgctctagGTACTCGGTAGCGTACGTAA	Screen_12_F	Target Site F Primer 12
41	AGTCGACCAATTGCTCGAGGGGAAGTCAAGCTGCACATACTAGCCCCT	Screen_1_R	Target Site R Primer 1
42	AGTCGACCAATTGCTCGAGGTCGCATAGAGCTGCACATACTAGCCCCT	Screen_2_R	Target Site R Primer 2
43	AGTCGACCAATTGCTCGAGGAACAGCGTAGCTGCACATACTAGCCCCT	Screen_3_R	Target Site R Primer 3
44	AGTCGACCAATTGCTCGAGGCGGAAGAAAGCTGCACATACTAGCCCCT	Screen_4_R	Target Site R Primer 4
45	AGTCGACCAATTGCTCGAGGACACGGAAAGCTGCACATACTAGCCCCT	Screen_5_R	Target Site R Primer 5
46	AGTCGACCAATTGCTCGAGGTACGCGAAAGCTGCACATACTAGCCCCT	Screen_6_R	Target Site R Primer 6
47	AGTCGACCAATTGCTCGAGGGCTGACAAAGCTGCACATACTAGCCCCT	Screen_7_R	Target Site R Primer 7
48	AGTCGACCAATTGCTCGAGGCTCTGCAAAGCTGCACATACTAGCCCCT	Screen_8_R	Target Site R Primer 8
49	AGTCGACCAATTGCTCGAGGAGCGAAGAAGCTGCACATACTAGCCCCT	Screen_9_R	Target Site R Primer 9
50	AGTCGACCAATTGCTCGAGGTCGAGAGAAGCTGCACATACTAGCCCCT	Screen_10_R	Target Site R Primer 10
51	AGTCGACCAATTGCTCGAGGGAACCAGAAGCTGCACATACTAGCCCCT	Screen_11_R	Target Site R Primer 11
52	AGTCGACCAATTGCTCGAGGATGTCGGAAGCTGCACATACTAGCCCCT	Screen_12_R	Target Site R Primer 12
53	CCTTGGCACCCGAGAATTCCATAGTACCGGGCCCGCTCT*A*G	Spike-in Small RNA-Lenti1 SCRIBBLE primer w/ Thiol (nothing added)
54	CCTTGGCACCCGAGAATTCCAATAGTACCGGGCCCGCTCT*A*G	Spike-in Small RNA-Lenti1 SCRIBBLE primer w/ Thiol (A added)
55	CCTTGGCACCCGAGAATTCCACATAGTACCGGGCCCGCTCT*A*G	Spike-in Small RNA-Lenti1 SCRIBBLE primer w/ Thiol (CA added)
56	CCTTGGCACCCGAGAATTCCATCATAGTACCGGGCCCGCTCT*A*G	Spike-in Small RNA-Lenti1 SCRIBBLE primer w/ Thiol (TCA added)
57	CCTTGGCACCCGAGAATTCCAGTCATAGTACCGGGCCCGCTCT*A*G	Spike-in Small RNA-Lenti1 SCRIBBLE primer w/ Thiol (GTCA added)
58	CAAGCAGAAGACGGCATACGAGATCATTATGACTGTGACTGGAGTTCCTTGGCACCCGAGAATTCCA	scRNA-seq SCRIBBLE F Primer	P7_SmallRNA_SCRIBBLE_Primer (10bp index sequence bolded)
59	AATGATACGGCGACCACCGAGATCTACACAGGCTTGAAAACACTCTTTCCCTACACGACGCTC	scRNA-seq SCRIBBLE R Primer	P5_TruSeq_Primer (10bp index sequence bolded)
60	GTGACTGGAGTTCAGACGTGTGCTCTTCCGATCTNNNNNNNNNNNNNNNNACCTTAGCCGCTAATAGGTGAGC	SCRIBBLE StrandTag Primer 1
61	GTGACTGGAGTTCAGACGTGTGCTCTTCCGATCTNNNNNNNNNNNNNNNNCACCTTAGCCGCTAATAGGTGAGC	SCRIBBLE StrandTag Primer 2
62	GTGACTGGAGTTCAGACGTGTGCTCTTCCGATCTNNNNNNNNNNNNNNNNTCACCTTAGCCGCTAATAGGTGAGC	SCRIBBLE StrandTag Primer 3
63	GTGACTGGAGTTCAGACGTGTGCTCTTCCGATCTNNNNNNNNNNNNNNNNGTCACCTTAGCCGCTAATAGGTGAGC	SCRIBBLE StrandTag Primer 4
64	ACACTCTTTCCCTACACGACGCTCTTCCGATCTNNNNNNNNNNNNNNNNTAGTACCGGGCCCGCTCTAG	SCRIBBLE Library Amplification Primer (nothing added) Read1
65	ACACTCTTTCCCTACACGACGCTCTTCCGATCTNNNNNNNNNNNNNNNNATAGTACCGGGCCCGCTCTAG	SCRIBBLE Library Amplification Primer (A added) Read1
66	ACACTCTTTCCCTACACGACGCTCTTCCGATCTNNNNNNNNNNNNNNNNCATAGTACCGGGCCCGCTCTAG	SCRIBBLE Library Amplification Primer (CA added) Read 1
67	ACACTCTTTCCCTACACGACGCTCTTCCGATCTNNNNNNNNNNNNNNNNTCATAGTACCGGGCCCGCTCTAG	SCRIBBLE Library Amplification Primer (TCA added) Read1
68	ACACTCTTTCCCTACACGACGCTCTTCCGATCTNNNNNNNNNNNNNNNNGTCATAGTACCGGGCCCGCTCTAG	SCRIBBLE Library Amplification Primer (GTCA added) Read1
69	GTGACTGGAGTTCAGACGTGT	SCRIBBLE Library Amp Primer Read2
